# Insights into the spool-like architecture and infection strategy of the archaeal virus SEV1

**DOI:** 10.1101/2024.12.18.629138

**Authors:** Haonan Zhang, Haina Wang, Yan Li, Yunxuan Fan, Zhenfeng Zhang, Hongyu Chen, Kai Song, Li Huang, Ping Zhu

## Abstract

Archaeal viruses are well known for their diverse morphologies and extreme stability. In this study, we used cryo-electron tomography to analyze the structure of SEV1 and its infection strategies in its native state. The results show that SEV1 nucleocapsid adopts a ‘coil-stacking’ architecture which displays a degree of flexibility. VP4, whose homologues are widespread in the thermo-acidic environment globally, is identified as the major capsid protein and binds genomic DNA forming a “beads-on-a-string” arrangement. Simulations in various extreme environments indicate that the envelope of SEV1 is crucial to the thermostability. SEV1 infects the host by membrane fusion revealed by the membrane fusion assay. The infected cell undergoes cytoplasm condensation to form a “viral factory”, leading to the successive production of nascent virions. A series of assembly intermediates of SEV1 are identified revealing an integrated picture of the virus assembly process. The nascent virions are found to be released through virus-associated pyramids (VAPs), composed of unique proteins encoded by SEV1 distinct from other known VAP proteins. Our study provides novel insights to the survival strategies of SEV1, a flexible and enveloped archaeal virus, by using the unique “coil-stacking” architecture and the characteristic infection strategies.
