## Supplemental Table 2. Sequence information of SEV1-VP4 homologues for "Insights into the spool-like architecture and infection strategy of the archaeal virus SEV1"

### Sheet: Sheet1
	Query Sequence Name	Gene ID	Gene Name	Scaffold ID	UViGs	Viral OTUs	Quality	Estimated Completeness	Predicted Host Lineage	Genome ID	Genome Name	Query Start Coord	Query End Coord	Subject Start Coord	Subject End Coord	Bit Score	E-value	Identities	Subject Length	Viral Sequences	In Bins
	unnamed protein product	JGI20128J18817_10028185	hypothetical protein	JGI20128J18817_1002818	IMGVR_UViG_3300001684_000040	vOTU_00886745	Unsure	NA	;	3300001684	Hot spring microbial communities from Joseph's Coat, Yellowstone National Park, USA - JC2_E	9	105	3	97	60.8474	7.67683e-10	36.0825	98	1	-
	unnamed protein product	JGI20128J18817_10002355	hypothetical protein	JGI20128J18817_1000235	IMGVR_UViG_3300001684_000038	vOTU_00886724	Low	44.46	;	3300001684	Hot spring microbial communities from Joseph's Coat, Yellowstone National Park, USA - JC2_E	9	102	3	95	70.8626	7.11518e-14	43.617	98	1	-
	unnamed protein product	Ga0209120_10038007	hypothetical protein	Ga0209120_1003800	IMGVR_UViG_3300025462_000070	vOTU_04491855	Unsure	NA	;	3300025462	Hot spring microbial communities from Joseph's Coat, Yellowstone National Park, USA - JC2_E (SPAdes)	1	106	1	100	69.3218	3.67134e-13	37.7358	101	1	-
	unnamed protein product	Ga0209120_10024139	hypothetical protein	Ga0209120_1002413	IMGVR_UViG_3300025462_000093	vOTU_04491836	Unsure	NA	;	3300025462	Hot spring microbial communities from Joseph's Coat, Yellowstone National Park, USA - JC2_E (SPAdes)	15	96	9	90	64.3142	2.89951e-11	41.4634	104	1	-
	unnamed protein product	Ga0209120_10012605	hypothetical protein	Ga0209120_1001260	IMGVR_UViG_3300025462_000090	vOTU_00886724	Unsure	NA	;	3300025462	Hot spring microbial communities from Joseph's Coat, Yellowstone National Park, USA - JC2_E (SPAdes)	9	102	3	95	70.8626	6.93516e-14	43.617	97	1	-
	unnamed protein product	Ga0209120_100082015	hypothetical protein	Ga0209120_1000820	IMGVR_UViG_3300025462_000099	vOTU_04491850	Unsure	NA	;	3300025462	Hot spring microbial communities from Joseph's Coat, Yellowstone National Park, USA - JC2_E (SPAdes)	15	104	9	99	72.4034	2.34226e-14	41.7582	103	1	-
	unnamed protein product	Ga0209120_100040226	hypothetical protein	Ga0209120_1000402	IMGVR_UViG_3300025462_000097	vOTU_00886745	Low	44.29	;	3300025462	Hot spring microbial communities from Joseph's Coat, Yellowstone National Park, USA - JC2_E (SPAdes)	9	105	3	97	60.8474	7.49486e-10	36.0825	97	1	-
	unnamed protein product	Ga0209120_100034731	hypothetical protein	Ga0209120_1000347	IMGVR_UViG_3300025462_000056	vOTU_01294130	Low	46.95	;	3300025462	Hot spring microbial communities from Joseph's Coat, Yellowstone National Park, USA - JC2_E (SPAdes)	9	102	3	94	58.5362	4.61324e-09	38.2979	97	1	-
	unnamed protein product	Ga0208683_1022488	hypothetical protein	Ga0208683_102248	IMGVR_UViG_3300026906_000073	vOTU_02752462	Unsure	NA	;	3300026906	Extremophilic microbial mat communities from Yellowstone National Park, USA - BED_Mat_host_9_15 (SPAdes)	12	103	6	95	62.7734	1.07857e-10	38.0435	97	1	-
	unnamed protein product	Ga0208683_10050122	hypothetical protein	Ga0208683_100501	IMGVR_UViG_3300026906_000131	vOTU_01550192	Unsure	NA	;	3300026906	Extremophilic microbial mat communities from Yellowstone National Park, USA - BED_Mat_host_9_15 (SPAdes)	15	104	9	97	62.7734	1.45647e-10	38.8889	100	1	-
	unnamed protein product	Ga0208662_1025386	hypothetical protein	Ga0208662_102538	IMGVR_UViG_3300026885_000093	vOTU_01550192	Unsure	NA	;	3300026885	Hot spring microbial mat communities from Yellowstone National Park, Wyoming, USA - OSPB_host_MetaG (SPAdes)	15	104	9	97	62.7734	1.45647e-10	38.8889	100	1	-
	unnamed protein product	Ga0208662_10124112	hypothetical protein	Ga0208662_101241	IMGVR_UViG_3300026885_000085	vOTU_04657108	Unsure	NA	;	3300026885	Hot spring microbial mat communities from Yellowstone National Park, Wyoming, USA - OSPB_host_MetaG (SPAdes)	12	102	6	94	65.4698	9.07327e-12	39.5604	96	1	-
	unnamed protein product	Ga0208662_1003086	hypothetical protein	Ga0208662_100308	IMGVR_UViG_3300026885_000100	vOTU_01550157	Unsure	NA	;	3300026885	Hot spring microbial mat communities from Yellowstone National Park, Wyoming, USA - OSPB_host_MetaG (SPAdes)	15	96	9	90	60.4622	1.04831e-09	37.8049	102	1	-
	unnamed protein product	Ga0208448_1002064	hypothetical protein	Ga0208448_100206	IMGVR_UViG_3300026813_000049	vOTU_01550187	Unsure	NA	;	3300026813	Extremophilic microbial mat communities from Yellowstone National Park, USA - OSPB_Mat_virus_9_15 (SPAdes)	18	103	12	95	59.3066	3.05894e-09	38.3721	97	1	-
	unnamed protein product	Ga0208448_10001523	hypothetical protein	Ga0208448_100015	IMGVR_UViG_3300026813_000068	vOTU_01550192	Unsure	NA	;	3300026813	Extremophilic microbial mat communities from Yellowstone National Park, USA - OSPB_Mat_virus_9_15 (SPAdes)	15	104	9	97	62.7734	1.45647e-10	38.8889	100	1	-
	unnamed protein product	Ga0208448_10001427	hypothetical protein	Ga0208448_100014	IMGVR_UViG_3300026813_000063	vOTU_04656713	Low	41.24	;	3300026813	Extremophilic microbial mat communities from Yellowstone National Park, USA - OSPB_Mat_virus_9_15 (SPAdes)	12	102	6	94	67.0106	2.66099e-12	40.6593	96	1	-
	unnamed protein product	Ga0208447_1003578	hypothetical protein	Ga0208447_100357	IMGVR_UViG_3300026768_000070	vOTU_01766692	Unsure	NA	;	3300026768	Extremophilic microbial mat communities from Yellowstone National Park, USA - BED_Slide_host_7_15 (SPAdes)	9	102	3	94	66.2402	5.33088e-12	39.3617	96	1	-
	unnamed protein product	Ga0208447_1003175	hypothetical protein	Ga0208447_100317	IMGVR_UViG_3300026768_000076	vOTU_02752462	Unsure	NA	;	3300026768	Extremophilic microbial mat communities from Yellowstone National Park, USA - BED_Slide_host_7_15 (SPAdes)	9	102	26	117	60.4622	1.65434e-09	37.234	120	1	-
	unnamed protein product	Ga0208314_1016503	hypothetical protein	Ga0208314_101650	IMGVR_UViG_3300026877_000075	vOTU_02752462	Unsure	NA	;	3300026877	Extremophilic microbial mat communities from Yellowstone National Park, USA - OSPB_Mat_host_9_15 (SPAdes)	12	103	6	95	62.7734	1.07857e-10	38.0435	97	1	-
	unnamed protein product	Ga0208314_1006585	hypothetical protein	Ga0208314_100658	IMGVR_UViG_3300026877_000114	vOTU_04656713	Unsure	NA	;	3300026877	Extremophilic microbial mat communities from Yellowstone National Park, USA - OSPB_Mat_host_9_15 (SPAdes)	12	102	6	94	67.0106	2.66099e-12	40.6593	96	1	-
	unnamed protein product	Ga0208314_10037230	hypothetical protein	Ga0208314_100372	IMGVR_UViG_3300026877_000122	vOTU_01550192	Unsure	NA	;	3300026877	Extremophilic microbial mat communities from Yellowstone National Park, USA - OSPB_Mat_host_9_15 (SPAdes)	15	104	9	97	62.7734	1.45647e-10	38.8889	100	1	-
	unnamed protein product	Ga0208313_1014156	hypothetical protein	Ga0208313_101415	IMGVR_UViG_3300026882_000129	vOTU_01550192	Unsure	NA	;	3300026882	Extremophilic microbial mat communities from Yellowstone National Park, USA - OSPB_Slides-mat_host_7_15 (SPAdes)	15	104	9	97	62.7734	1.45647e-10	38.8889	100	1	-
	unnamed protein product	Ga0208313_1013136	hypothetical protein	Ga0208313_101313	IMGVR_UViG_3300026882_000108	vOTU_01550187	Unsure	NA	;	3300026882	Extremophilic microbial mat communities from Yellowstone National Park, USA - OSPB_Slides-mat_host_7_15 (SPAdes)	18	103	12	95	59.3066	3.05894e-09	38.3721	97	1	-
	unnamed protein product	Ga0208313_1011905	hypothetical protein	Ga0208313_101190	IMGVR_UViG_3300026882_000090	vOTU_04656713	Unsure	NA	;	3300026882	Extremophilic microbial mat communities from Yellowstone National Park, USA - OSPB_Slides-mat_host_7_15 (SPAdes)	12	102	6	94	67.0106	2.66099e-12	40.6593	96	1	-
	unnamed protein product	Ga0208313_10040613	hypothetical protein	Ga0208313_100406	IMGVR_UViG_3300026882_000105	vOTU_04657063	Low	17.37	;	3300026882	Extremophilic microbial mat communities from Yellowstone National Park, USA - OSPB_Slides-mat_host_7_15 (SPAdes)	1	104	1	104	85.8853	1.23558e-19	45.283	105	1	-
	unnamed protein product	Ga0208313_10020324	hypothetical protein	Ga0208313_100203	IMGVR_UViG_3300026882_000130	vOTU_01550157	Unsure	NA	;	3300026882	Extremophilic microbial mat communities from Yellowstone National Park, USA - OSPB_Slides-mat_host_7_15 (SPAdes)	15	96	9	90	60.4622	1.04831e-09	37.8049	102	1	-
	unnamed protein product	Ga0208312_1001739	hypothetical protein	Ga0208312_100173	IMGVR_UViG_3300027931_000056	vOTU_02752462	Unsure	NA	;	3300027931	Extremophilic microbial mat communities from Yellowstone National Park, USA - BED_Mat_virus_9_15 (SPAdes)	9	103	26	118	62.7734	2.30507e-10	37.8947	120	1	-
	unnamed protein product	Ga0208312_10001122	hypothetical protein	Ga0208312_100011	IMGVR_UViG_3300027931_000080	vOTU_01766843	Low	29.35	;	3300027931	Extremophilic microbial mat communities from Yellowstone National Park, USA - BED_Mat_virus_9_15 (SPAdes)	1	104	1	104	82.8037	2.19621e-18	42.4528	105	1	-
	unnamed protein product	Ga0187840_100004575	hypothetical protein	Ga0187840_10000457	IMGVR_UViG_3300019289_000008	vOTU_03397830	Unsure	NA	;	3300019289	Extremophilic microbial mat communities from Yellowstone National Park, Wyoming, USA - OCT_B_HostDNA	18	93	14	91	67.0106	2.3359e-12	47.4359	96	1	-
	unnamed protein product	Ga0187310_146885	hypothetical protein	Ga0187310_14688	IMGVR_UViG_3300017696_000131	vOTU_03017317	Low	43.33	;	3300017696	Hotspring sediment microbial communities from Obsidian Pool, Yellowstone National Park, Wyoming, USA - Obsidian 6. Combined Assembly of Gp0212723, Gp0212724	9	102	3	94	61.2326	4.79658e-10	38.2979	96	1	-
	unnamed protein product	Ga0187310_1234425	hypothetical protein	Ga0187310_12344	IMGVR_UViG_3300017696_000127	vOTU_03017317	Low	43.31	;	3300017696	Hotspring sediment microbial communities from Obsidian Pool, Yellowstone National Park, Wyoming, USA - Obsidian 6. Combined Assembly of Gp0212723, Gp0212724	9	102	3	94	61.2326	4.79658e-10	38.2979	96	1	-
	unnamed protein product	Ga0187308_1261227	hypothetical protein	Ga0187308_12612	IMGVR_UViG_3300017469_000162	vOTU_03001420	Unsure	NA	;	3300017469	Hotspring sediment microbial communities from Obsidian Pool, Yellowstone National Park, Wyoming, USA - Obsidian 4. Combined Assembly of Gp0212719, Gp0212720	9	102	3	95	73.9442	4.18941e-15	41.4894	97	1	-
	unnamed protein product	Ga0187308_1255027	hypothetical protein	Ga0187308_12550	IMGVR_UViG_3300017469_000173	vOTU_03001417	Unsure	NA	;	3300017469	Hotspring sediment microbial communities from Obsidian Pool, Yellowstone National Park, Wyoming, USA - Obsidian 4. Combined Assembly of Gp0212719, Gp0212720	9	105	3	97	62.7734	1.15102e-10	39.1753	97	1	-
	unnamed protein product	Ga0187308_1248115	hypothetical protein	Ga0187308_12481	IMGVR_UViG_3300017469_000180	vOTU_03001416	Low	28.99	;	3300017469	Hotspring sediment microbial communities from Obsidian Pool, Yellowstone National Park, Wyoming, USA - Obsidian 4. Combined Assembly of Gp0212719, Gp0212720	1	103	7	109	87.4261	2.96006e-20	45.7143	111	1	-
	unnamed protein product	Ga0167616_100084310	hypothetical protein	Ga0167616_1000843	IMGVR_UViG_3300013008_000042	vOTU_02752462	Unsure	NA	;	3300013008	Extremophilic microbial mat communities from Yellowstone National Park, USA - OSPB_Mat_host_9_15 (v2)	12	102	6	94	60.8474	7.43161e-10	37.3626	98	1	-
	unnamed protein product	Ga0167615_10017536	hypothetical protein	Ga0167615_1001753	IMGVR_UViG_3300013009_000045	vOTU_01550187	Unsure	NA	;	3300013009	Extremophilic microbial mat communities from Yellowstone National Park, USA - BED_Mat_host_9_15 (v2)	18	103	12	95	55.0694	1.03544e-07	37.2093	98	1	-
	unnamed protein product	Ga0164311_100033343	hypothetical protein	Ga0164311_10003334	IMGVR_UViG_3300014914_000815	vOTU_02921263	Unsure	NA	;	3300014914	Subseafloor sediment microbial communities from Guaymas Basin, Gulf of California, Mexico - Guay2, Core 4569-9, 9-12 cm	14	89	8	83	54.299	1.97233e-07	34.2105	96	1	-
	unnamed protein product	Ga0105118_10000796	hypothetical protein	Ga0105118_1000079	IMGVR_UViG_3300007815_000024	vOTU_01550187	Unsure	NA	;	3300007815	Extremophilic microbial mat communities from Yellowstone National Park, USA - OSPB_Mat_virus_9_15	18	103	12	95	59.3066	3.13227e-09	38.3721	98	1	-
	unnamed protein product	Ga0105111_10004307	hypothetical protein	Ga0105111_1000430	IMGVR_UViG_3300007811_000029	vOTU_01766692	Unsure	NA	;	3300007811	Extremophilic microbial mat communities from Yellowstone National Park, USA - BED_Slide_host_7_15	9	102	3	94	66.2402	5.46567e-12	39.3617	97	1	-
	unnamed protein product	Ga0105111_10000676	hypothetical protein	Ga0105111_1000067	IMGVR_UViG_3300007811_000035	vOTU_01766699	Unsure	NA	;	3300007811	Extremophilic microbial mat communities from Yellowstone National Park, USA - BED_Slide_host_7_15	15	107	9	101	69.3218	4.25734e-13	38.7097	103	1	-
	unnamed protein product	Ga0080003_10039886	hypothetical protein	Ga0080003_1003988	IMGVR_UViG_3300005859_000283	vOTU_01294170	Unsure	NA	;	3300005859	Hot spring microbial communities from Joseph's Coat, Yellowstone National Park, USA - JC2_E (SPADES assembly)	15	104	9	99	60.077	1.63902e-09	43.956	104	1	-
	unnamed protein product	Ga0080003_10026757	hypothetical protein	Ga0080003_1002675	IMGVR_UViG_3300005859_000278	vOTU_01294147	Unsure	NA	;	3300005859	Hot spring microbial communities from Joseph's Coat, Yellowstone National Park, USA - JC2_E (SPADES assembly)	9	105	3	97	60.8474	7.67683e-10	36.0825	98	1	-
	unnamed protein product	Ga0080003_10016756	hypothetical protein	Ga0080003_1001675	IMGVR_UViG_3300005859_000230	vOTU_01294137	Unsure	NA	;	3300005859	Hot spring microbial communities from Joseph's Coat, Yellowstone National Park, USA - JC2_E (SPADES assembly)	1	106	1	100	69.3218	3.7651e-13	37.7358	102	1	-
	unnamed protein product	Ga0080003_100099826	hypothetical protein	Ga0080003_1000998	IMGVR_UViG_3300005859_000205	vOTU_01294133	Low	39.94	;	3300005859	Hot spring microbial communities from Joseph's Coat, Yellowstone National Park, USA - JC2_E (SPADES assembly)	12	103	6	95	67.3958	2.07998e-12	42.3913	97	1	-
	unnamed protein product	Ga0080003_10007426	hypothetical protein	Ga0080003_1000742	IMGVR_UViG_3300005859_000199	vOTU_01294130	Low	48.71	;	3300005859	Hot spring microbial communities from Joseph's Coat, Yellowstone National Park, USA - JC2_E (SPADES assembly)	9	102	3	94	58.5362	4.72339e-09	38.2979	98	1	-
	unnamed protein product	Ga0080003_100067032	hypothetical protein	Ga0080003_1000670	IMGVR_UViG_3300005859_000242	vOTU_00886724	Medium	52.03	;	3300005859	Hot spring microbial communities from Joseph's Coat, Yellowstone National Park, USA - JC2_E (SPADES assembly)	9	102	3	95	70.8626	7.11518e-14	43.617	98	1	-
	unnamed protein product	Ga0079048_10011756	hypothetical protein	Ga0079048_1001175	IMGVR_UViG_3300006858_000029	vOTU_01550187	Unsure	NA	;	3300006858	Hot spring microbial mat communities from Yellowstone National Park, Wyoming, USA - OSPB_host_MetaG	18	103	12	95	59.3066	3.13227e-09	38.3721	98	1	-
	unnamed protein product	Ga0079048_10009218	hypothetical protein	Ga0079048_1000921	IMGVR_UViG_3300006858_000032	vOTU_01550192	Unsure	NA	;	3300006858	Hot spring microbial mat communities from Yellowstone National Park, Wyoming, USA - OSPB_host_MetaG	15	104	9	97	62.7734	1.49209e-10	38.8889	101	1	-
	unnamed protein product	Ga0079041_10002646	hypothetical protein	Ga0079041_1000264	IMGVR_UViG_3300006857_000028	vOTU_01550168	Unsure	NA	;	3300006857	Hot spring microbial mat communities from Yellowstone National Park, Wyoming, USA - ECH_B host_MetaG	12	102	15	104	60.077	1.41638e-09	36.2637	107	1	-
	unnamed protein product	2974561082	uncharacterized protein YjgD (DUF1641 family)	2974561068	IMGVR_UViG_2974561068_000001	vOTU_08672151	Medium	56.27	;	2974561068	Sulfolobus ellipsoid virus 1 CR_L	1	107	1	107	218.394	4.99312e-72	100	107	1	-

### Sheet: Sheet2
	Genome Name	Simplified location	Geographic Location	Habitat	Isolation	Isolation Country	Latitude	Longitude	pH	Sample Collection Temperature
1	Extremophilic microbial mat communities from Yellowstone National Park, USA - BED_Mat_host_9_15 (SPAdes) (*)	YNP_BED_9_15	Yellowstone National Park, USA	Hot spring	Beowulf Spring Fe(III)-oxide microbial mat	USA	44.7315	-110.711	3	68 C
2	Hot spring microbial communities from Joseph's Coat, Yellowstone National Park, USA - JC2_E (SPAdes) (*)	YNP_JC2_E	Joseph's Coat, Yellowstone National Park, Washington, USA	Hot spring	Joseph's Coat, Yellowstone National Park, Washington, USA	USA	44.376	-110.69	2.5	75 C
3	Extremophilic microbial mat communities from Yellowstone National Park, USA - OSPB_Slides-mat_host_7_15 (SPAdes) (*)	YNP_OSPB_7-15	Yellowstone National Park, USA	Hot spring	One Hundred Spring Fe(III)-oxide microbial mat	USA	44.733	-110.709	3	78 C
4	Hot spring microbial communities from Joseph's Coat, Yellowstone National Park, USA - JC2_E (SPADES assembly) (*)	YNP_JC2_E	Joseph's Coat, Yellowstone National Park, Washington, USA	Hot spring	Joseph's Coat, Yellowstone National Park, Washington, USA	USA	44.376	-110.69	2.5	75 C
5	Hot spring microbial communities from Joseph's Coat, Yellowstone National Park, USA - JC2_E (SPADES assembly) (*)	YNP_JC2_E	Joseph's Coat, Yellowstone National Park, Washington, USA	Hot spring	Joseph's Coat, Yellowstone National Park, Washington, USA	USA	44.376	-110.69	2.5	75 C
6	Hot spring microbial mat communities from Yellowstone National Park, Wyoming, USA - OSPB_host_MetaG (SPAdes) (*)	YNP_OSPB	USA: Yellowstone National Park	Hot spring	Hot spring microbial iron mats	USA	44.733	-110.709	3.5	_
7	Hot spring microbial communities from Joseph's Coat, Yellowstone National Park, USA - JC2_E (SPADES assembly) (*)	YNP_JC2_E	Joseph's Coat, Yellowstone National Park, Washington, USA	Hot spring	Joseph's Coat, Yellowstone National Park, Washington, USA	USA	44.376	-110.69	2.5	75 C
8	Extremophilic microbial mat communities from Yellowstone National Park, USA - OSPB_Slides-mat_host_7_15 (SPAdes) (*)	YNP_OSPB_7-15	Yellowstone National Park, USA	Hot spring	One Hundred Spring Fe(III)-oxide microbial mat	USA	44.733	-110.709	3	78 C
9	Extremophilic microbial mat communities from Yellowstone National Park, USA - OSPB_Mat_host_9_15 (v2) (*)	YNP_OSPB_9-15	Yellowstone National Park, USA	Hot spring	One Hundred Spring Fe(III)-oxide microbial mat	USA	44.733	-110.709	3	78 C
10	Extremophilic microbial mat communities from Yellowstone National Park, USA - OSPB_Mat_host_9_15 (SPAdes) (*)	YNP_OSPB_9-15	Yellowstone National Park, USA	Hot spring	One Hundred Spring Fe(III)-oxide microbial mat	USA	44.733	-110.709	3	78 C
11	Extremophilic microbial mat communities from Yellowstone National Park, USA - BED_Mat_host_9_15 (SPAdes) (*)	YNP_BED_9_15	Yellowstone National Park, USA	Hot spring	Beowulf Spring Fe(III)-oxide microbial mat	USA	44.7315	-110.711	3	68 C
12	Extremophilic microbial mat communities from Yellowstone National Park, USA - BED_Slide_host_7_15 (*)	YNP_BED_7_15	Yellowstone National Park, USA	Hot spring	Beowulf Spring Fe(III)-oxide microbial mat	USA	44.7315	-110.711	3	68 C
13	Extremophilic microbial mat communities from Yellowstone National Park, USA - BED_Mat_host_9_15 (v2) (*)	YNP_BED_9_15	Yellowstone National Park, USA	Hot spring	Beowulf Spring Fe(III)-oxide microbial mat	USA	44.7315	-110.711	3	68 C
14	Hot spring microbial communities from Joseph's Coat, Yellowstone National Park, USA - JC2_E (SPAdes) (*)	YNP_JC2_E	Joseph's Coat, Yellowstone National Park, Washington, USA	Hot spring	Joseph's Coat, Yellowstone National Park, Washington, USA	USA	44.376	-110.69	2.5	75 C
15	Subseafloor sediment microbial communities from Guaymas Basin, Gulf of California, Mexico - Guay2, Core 4569-9, 9-12 cm (*)	Guay2_4569	Mexico: Gulf of California	marine sediment	subseafloor sediment	Mexico	27.0151	-111.38	H2S	48.5 C
16	Extremophilic microbial mat communities from Yellowstone National Park, USA - OSPB_Slides-mat_host_7_15 (SPAdes) (*)	YNP_OSPB_7-15	Yellowstone National Park, USA	Hot spring	One Hundred Spring Fe(III)-oxide microbial mat	USA	44.733	-110.709	3	78 C
17	Extremophilic microbial mat communities from Yellowstone National Park, USA - BED_Slide_host_7_15 (SPAdes) (*)	YNP_BED_7_15	Yellowstone National Park, USA	Hot spring	Beowulf Spring Fe(III)-oxide microbial mat	USA	44.7315	-110.711	3	68 C
18	Extremophilic microbial mat communities from Yellowstone National Park, USA - OSPB_Mat_host_9_15 (SPAdes) (*)	YNP_OSPB_9-15	Yellowstone National Park, USA	Hot spring	One Hundred Spring Fe(III)-oxide microbial mat	USA	44.733	-110.709	3	78 C
19	Extremophilic microbial mat communities from Yellowstone National Park, USA - OSPB_Slides-mat_host_7_15 (SPAdes) (*)	YNP_OSPB_7-15	Yellowstone National Park, USA	Hot spring	One Hundred Spring Fe(III)-oxide microbial mat	USA	44.733	-110.709	3	78 C
20	Hot spring microbial mat communities from Yellowstone National Park, Wyoming, USA - ECH_B host_MetaG (*)	YNP_ECH_B	USA: Yellowstone National Park	Hot spring	Hot spring microbial iron mats	USA	44.7219	-110.702	3.3-3.6	_
21	Hot spring microbial mat communities from Yellowstone National Park, Wyoming, USA - OSPB_host_MetaG (SPAdes) (*)	YNP_OSPB	USA: Yellowstone National Park	Hot spring	Hot spring microbial iron mats	USA	44.733	-110.709	3.5	_
22	Hot spring microbial communities from Joseph's Coat, Yellowstone National Park, USA - JC2_E (*)	YNP_JC2_E	Joseph's Coat, Yellowstone National Park, Washington, USA	Hot spring	Joseph's Coat, Yellowstone National Park, Washington, USA	USA	44.376	-110.69	2.5	75 C
23	Hot spring microbial communities from Joseph's Coat, Yellowstone National Park, USA - JC2_E (SPAdes) (*)	YNP_JC2_E	Joseph's Coat, Yellowstone National Park, Washington, USA	Hot spring	Joseph's Coat, Yellowstone National Park, Washington, USA	USA	44.376	-110.69	2.5	75 C
24	Hot spring microbial communities from Joseph's Coat, Yellowstone National Park, USA - JC2_E (SPADES assembly) (*)	YNP_JC2_E	Joseph's Coat, Yellowstone National Park, Washington, USA	Hot spring	Joseph's Coat, Yellowstone National Park, Washington, USA	USA	44.376	-110.69	2.5	75 C
25	Sulfolobus ellipsoid virus 1 CR_L	CostaRica	Costa Rica	Hot spring	_	Costa Rica	10.868	85.5128	2.2-2.5	86-106
26	Hot spring microbial mat communities from Yellowstone National Park, Wyoming, USA - OSPB_host_MetaG (SPAdes) (*)	YNP_OSPB	USA: Yellowstone National Park	Hot spring	Hot spring microbial iron mats	USA	44.733	-110.709	3.5	_
27	Hotspring sediment microbial communities from Obsidian Pool, Yellowstone National Park, Wyoming, USA - Obsidian 6. Combined Assembly of Gp0212723, Gp0212724 (*)	YNP_Obsidian_6	YNP, Wyoming, USA	hotspring sediment	Yellowstone national park, Obsidian pool, mud volcano area	USA	44.61	110.44	5	78 C
28	Hot spring microbial communities from Joseph's Coat, Yellowstone National Park, USA - JC2_E (SPADES assembly) (*)	YNP_JC2_E	Joseph's Coat, Yellowstone National Park, Washington, USA	Hot spring	Joseph's Coat, Yellowstone National Park, Washington, USA	USA	44.376	-110.69	2.5	75 C
29	Hot spring microbial communities from Joseph's Coat, Yellowstone National Park, USA - JC2_E (*)	YNP_JC2_E	Joseph's Coat, Yellowstone National Park, Washington, USA	Hot spring	Joseph's Coat, Yellowstone National Park, Washington, USA	USA	44.376	-110.69	2.5	75 C
30	Hot spring microbial communities from Joseph's Coat, Yellowstone National Park, USA - JC2_E (SPAdes) (*)	YNP_JC2_E	Joseph's Coat, Yellowstone National Park, Washington, USA	Hot spring	Joseph's Coat, Yellowstone National Park, Washington, USA	USA	44.376	-110.69	2.5	75 C
31	Hotspring sediment microbial communities from Obsidian Pool, Yellowstone National Park, Wyoming, USA - Obsidian 6. Combined Assembly of Gp0212723, Gp0212724 (*)	YNP_Obsidian_6	YNP, Wyoming, USA	hotspring sediment	Yellowstone national park, Obsidian pool, mud volcano area	USA	44.61	110.44	5	78 C
32	Extremophilic microbial mat communities from Yellowstone National Park, USA - BED_Slide_host_7_15 (*)	YNP_BED_7_15	Yellowstone National Park, USA	Hot spring	Beowulf Spring Fe(III)-oxide microbial mat	USA	44.7315	-110.711	3	68 C
33	Hotspring sediment microbial communities from Obsidian Pool, Yellowstone National Park, Wyoming, USA - Obsidian 4. Combined Assembly of Gp0212719, Gp0212720 (*)	YNP_Obsidian_4	YNP, Wyoming, USA	Hotspring sediment	Obsidian Pool, mud volcano area, Yellowstone	USA	44.61	110.44	5	79 C
34	Hotspring sediment microbial communities from Obsidian Pool, Yellowstone National Park, Wyoming, USA - Obsidian 4. Combined Assembly of Gp0212719, Gp0212720 (*)	YNP_Obsidian_4	YNP, Wyoming, USA	Hotspring sediment	Obsidian Pool, mud volcano area, Yellowstone	USA	44.61	110.44	5	79 C
35	Extremophilic microbial mat communities from Yellowstone National Park, USA - OSPB_Mat_virus_9_15 (SPAdes) (*)	YNP_OSPB_9-15	Yellowstone National Park, USA	Hot spring	One Hundred Spring Fe(III)-oxide microbial mat	USA	44.733	-110.709	3	78 C
36	Hotspring sediment microbial communities from Obsidian Pool, Yellowstone National Park, Wyoming, USA - Obsidian 4. Combined Assembly of Gp0212719, Gp0212720 (*)	YNP_Obsidian_4	YNP, Wyoming, USA	Hotspring sediment	Obsidian Pool, mud volcano area, Yellowstone	USA	44.61	110.44	5	79 C
37	Hot spring microbial mat communities from Yellowstone National Park, Wyoming, USA - OSPB_host_MetaG (*)	YNP_OSPB	USA: Yellowstone National Park	Hot spring	Hot spring microbial iron mats	USA	44.733	-110.709	3.5	_
38	Hot spring microbial communities from Joseph's Coat, Yellowstone National Park, USA - JC2_E (SPADES assembly) (*)	YNP_JC2_E	Joseph's Coat, Yellowstone National Park, Washington, USA	Hot spring	Joseph's Coat, Yellowstone National Park, Washington, USA	USA	44.376	-110.69	2.5	75 C
39	Extremophilic microbial mat communities from Yellowstone National Park, USA - BED_Slide_host_7_15 (SPAdes) (*)	YNP_BED_7_15	Yellowstone National Park, USA	Hot spring	Beowulf Spring Fe(III)-oxide microbial mat	USA	44.7315	-110.711	3	68 C
40	Hot spring microbial mat communities from Yellowstone National Park, Wyoming, USA - OSPB_host_MetaG (*)	YNP_OSPB	USA: Yellowstone National Park	Hot spring	Hot spring microbial iron mats	USA	44.733	-110.709	3.5	_
41	Extremophilic microbial mat communities from Yellowstone National Park, USA - BED_Mat_virus_9_15 (SPAdes) (*)	YNP_BED_9_15	Yellowstone National Park, USA	Hot spring	Beowulf Spring Fe(III)-oxide microbial mat	USA	44.7315	-110.711	3	68 C
42	Extremophilic microbial mat communities from Yellowstone National Park, USA - OSPB_Mat_virus_9_15 (SPAdes) (*)	YNP_OSPB_9-15	Yellowstone National Park, USA	Hot spring	One Hundred Spring Fe(III)-oxide microbial mat	USA	44.733	-110.709	3	78 C
43	Extremophilic microbial mat communities from Yellowstone National Park, USA - OSPB_Slides-mat_host_7_15 (SPAdes) (*)	YNP_OSPB_7-15	Yellowstone National Park, USA	Hot spring	One Hundred Spring Fe(III)-oxide microbial mat	USA	44.733	-110.709	3	78 C
44	Extremophilic microbial mat communities from Yellowstone National Park, USA - OSPB_Mat_virus_9_15 (SPAdes) (*)	YNP_OSPB_9-15	Yellowstone National Park, USA	Hot spring	One Hundred Spring Fe(III)-oxide microbial mat	USA	44.733	-110.709	3	78 C
45	Hot spring microbial communities from Joseph's Coat, Yellowstone National Park, USA - JC2_E (SPAdes) (*)	YNP_JC2_E	Joseph's Coat, Yellowstone National Park, Washington, USA	Hot spring	Joseph's Coat, Yellowstone National Park, Washington, USA	USA	44.376	-110.69	2.5	75 C
46	Extremophilic microbial mat communities from Yellowstone National Park, USA - BED_Mat_virus_9_15 (SPAdes) (*)	YNP_BED_9_15	Yellowstone National Park, USA	Hot spring	Beowulf Spring Fe(III)-oxide microbial mat	USA	44.7315	-110.711	3	68 C
47	Extremophilic microbial mat communities from Yellowstone National Park, USA - OSPB_Mat_virus_9_15 (*)	YNP_OSPB_9-15	Yellowstone National Park, USA	Hot spring	One Hundred Spring Fe(III)-oxide microbial mat	USA	44.733	-110.709	3	78 C
48	Extremophilic microbial mat communities from Yellowstone National Park, Wyoming, USA - OCT_B_HostDNA (*)	YNP_OCT_8	USA: Wyoming	Hot spring microbial mat	Octopus Hot Spring, Yellowstone National Park	USA	44.534	-110.798	8	_
49	Extremophilic microbial mat communities from Yellowstone National Park, USA - OSPB_Mat_host_9_15 (SPAdes) (*)	YNP_OSPB_9-15	Yellowstone National Park, USA	Hot spring	One Hundred Spring Fe(III)-oxide microbial mat	USA	44.733	-110.709	3	78 C
50	Hot spring microbial communities from Joseph's Coat, Yellowstone National Park, USA - JC2_E (SPAdes) (*)	YNP_JC2_E	Joseph's Coat, Yellowstone National Park, Washington, USA	Hot spring	Joseph's Coat, Yellowstone National Park, Washington, USA	USA	44.376	-110.69	2.5	75 C
51	Sulfolobales Beppu virus 1	Beppu		Hot spring		Japan	33.317	131.469	4	hot
